# Systematic conformation-to-phenotype mapping via limited deep-sequencing of proteins

**DOI:** 10.1101/2022.04.12.488104

**Authors:** Eugene Serebryany, Victor Y. Zhao, Kibum Park, Amir Bitran, Sunia A. Trauger, Bogdan Budnik, Eugene I. Shakhnovich

## Abstract

Non-native conformations drive protein misfolding diseases, complicate bioengineering efforts, and fuel molecular evolution. No current experimental technique is well-suited for elucidating them and their phenotypic effects. Especially intractable are the transient conformations populated by intrinsically disordered proteins. We describe an approach to systematically discover, stabilize, and purify native and non-native conformations, generated *in vitro* or *in vivo*, and directly link conformations to molecular, organismal, or evolutionary phenotypes. This approach involves high-throughput disulfide scanning (HTDS) of the entire protein. To reveal which disulfides trap which chromatographically resolvable conformers, we devised a deep-sequencing method for double-Cys variant libraries of proteins that precisely and simultaneously locates both Cys residues within each polypeptide. HTDS of the abundant *E. coli* periplasmic chaperone HdeA revealed distinct classes of disordered hydrophobic conformers with variable cytotoxicity depending on where the backbone was cross-linked. HTDS can bridge conformational and phenotypic landscapes for many proteins that function in disulfide-permissive environments.
