## Supplementary Table 1 for "Systematic conformation-to-phenotype mapping via limited deep-sequencing of proteins"

### Sheet: Sheet1
fixed reverse primer:	5’-GAACTCAGAAGTGAAACG-3’
short mutagenic forward primers (mutated codon in bold font), 5'-3'
(a silent mutation in template is in red)
noCssHdeAC3	GCAGCCGATTGCCAAAAAGCAGCT
noCssHdeAC4	GCCGATGCGTGCAAAGCAGCTGAT
noCssHdeAC5	GATGCGCAATGCGCAGCTGATAAC
noCssHdeAC6	GATGCGCAAAAATGCGCTGATAAC
noCssHdeAC7	CAAAAAGCATGCGATAACAAAAAACCG
noCssHdeAC9	GCAGCTGATTGCAAAAAACCGGTC
noCssHdeAC10	GCTGATAACTGCAAACCGGTCAAC
noCssHdeAC11	GATAACAAATGCCCGGTCAACTCC
noCssHdeAC13	CAAAAAACCGTGCAACTCCTGG
noCssHdeAC14	CAAAAAACCGGTCTGCTCCTGGACC
noCssHdeAC15	CCGGTCAACTGCTGGACCAGT
noCssHdeAC17	GTCAACTCCTGGTGCAGTGAAGATTTC
noCssHdeAC18	TCCTGGACCTGCGAAGATTTCCTG
noCssHdeAC23	GATTTCCTGTGCGTGGACGAATCC
noCssHdeAC24	GATTTCCTGGCTTGCGACGAATCC
noCssHdeAC27	GTGGACGAATGCTTCCAGCCAACT
noCssHdeAC29	GAATCCTTCTGCCCAACTGCA
noCssHdeAC31	CTTCCAGCCATGCGCAGTTGGT
noCssHdeAC32	CAGCCAACTTGCGTTGGTTTTGCT
noCssHdeAC33	CCAACTGCATGCGGTTTTGCTGAAGCG
noCssHdeAC36	GCAGTTGGTTTTTGCGAAGCGCTG
noCssHdeAC38	GGTTTTGCTGAATGCCTGAACAAC
noCssHdeAC40	GAAGCGCTGTGCAACAAAGATAAACCA
noCssHdeAC41	GAAGCGCTGAACTGCAAAGATAAACCA
noCssHdeAC42	GCGCTGAACAACTGCGATAAACCA
noCssHdeAC48	CCAGAAGATTGCGTTTTAGATGTTCAG
noCssHdeAC49	CCAGAAGATGCGTGCTTAGATGTTCAG
noCssHdeAC52	GTTTTAGATTGCCAGGGTATTGCAACC
noCssHdeAC53	GTTTTAGATGTTTGCGGTATTGCAACC
noCssHdeAC56	CAGGGTATTTGCACCGTAACC
noCssHdeAC57	GGTATTGCATGCGTAACCCCA
noCssHdeAC58	ATTGCAACCTGCACCCCAGCTATC
noCssHdeAC59	ATTGCAACCGTATGCCCAGCTATC
noCssHdeAC61	GTAACCCCATGCATCGTTCAGGCT
noCssHdeAC63	CCAGCTATCTGCCAGGCTAGTACT
noCssHdeAC64	GCTATCGTTTGCGCTAGTACTCAG
noCssHdeAC65	GCTATCGTTCAGTGCAGTACTCAG
noCssHdeAC66	GTTCAGGCTTGCACTCAGGATAAACAAGCC
noCssHdeAC67	CAGGCTAGTTGCCAGGATAAACAAGCC
noCssHdeAC68	CAGGCTAGTACTTGCGATAAACAAGCC
noCssHdeAC70	GCTAGTACTCAGGATTGCCAAGCCAAC
noCssHdeAC71	CAGGATAAATGCGCCAACTTTAAAGAT
noCssHdeAC72	CAGGATAAACAATGCAACTTTAAAGAT
noCssHdeAC73	GATAAACAAGCCTGCTTTAAAGATAAAGTT
noCssHdeAC75	GCCAACTTTTGCGATAAAGTTAAAGGC
noCssHdeAC77	GCCAACTTTAAAGATTGCGTTAAAGGC
noCssHdeAC78	CTTTAAAGATAAATGCAAAGGCGAATGG
noCssHdeAC79	CTTTAAAGATAAAGTTTGCGGCGAATGG
noCssHdeAC84	GGCGAATGGGACTGCATTAAGAAAGAT
noCssHdeAC86	GAATGGGACAAAATTTGCAAAGATATG
noCssHdeAC87	GACAAAATTAAGTGCGATATGTAACACCATCAC
