## Supplementary Table 2 for "Systematic conformation-to-phenotype mapping via limited deep-sequencing of proteins"

### Sheet: Sheet1
variant	HIC peak, raw	HIC peak, corrected	#SEM from noC
18/66 (WT)	2.06185	2.06185	5.51246
70/84	2.27327	2.27327	-0.984556
37/61	4.71932	4.71932	-2.15114
24/57	5.67225	5.67225	-2.30617
31/58	4.9371	4.9371	-1.56938
24/49	5.95581	5.95581	-1.48074
34/76	5.48775	5.48775	-0.471567
31/57	5.52349	5.52349	-5.74806
33/66	6.81897	6.81897	-14.4914
29/57	6.30023	6.30023	-7.72402
24/38	5.97461	5.97461	-8.4387
18/32	6.17989	6.17989	-1.59447
29/66	7.02514	7.4503	-6.91725
32/66	5.96763	6.45263	-10.0416
34/66	5.37469	7.48914	-9.75509
42/66	2.16337	2.16337	-5.99019
47/66	4.66354	4.66354	-5.74556
17/29	6.9104	6.9104	-3.19198
17/30	6.92018	6.92018	-0.676052
17/31	6.45832	6.45832	-2.19932
17/32	6.08584	6.08584	2.09254
17/33	6.13679	6.13679	-5.48326
Color coding indicates which panel of Figure 7 of the main text shows the HIC trace.
